# The dynamic transition of persistence towards the VBNC state during stationary phase is driven by protein aggregation

**DOI:** 10.1101/2021.02.15.431274

**Authors:** Liselot Dewachter, Celien Bollen, Dorien Wilmaerts, Elen Louwagie, Pauline Herpels, Paul Matthay, Ladan Khodaparast, Laleh Khodaparast, Frederic Rousseau, Joost Schymkowitz, Jan Michiels

## Abstract

Decades of research into bacterial persistence has been unable to fully characterize this antibiotic-tolerant phenotype, thereby hampering the development of therapies effective against chronic infections. Although some active persister mechanisms have been identified, the prevailing view is that cells become persistent because they enter a dormant state. We therefore characterized starvation-induced dormancy in *Escherichia coli*. Our findings indicate that dormancy develops gradually; persistence strongly increases during stationary phase and decreases again as persisters enter the viable but nonculturable (VBNC) state. Importantly, we show that dormancy development is tightly associated with progressive protein aggregation, which occurs concomitantly with ATP depletion during starvation. Persisters contain protein aggregates in an early developmental stage while VBNC cells carry more mature aggregates. Finally, we show that at least one persister protein, ObgE, works by triggering aggregation and thereby changing the dynamics of persistence and dormancy development. These findings provide evidence for a genetically-controlled, gradual development of persisters and VBNC cells through protein aggregation.
