## Supplemental Table 2 for "The dynamic transition of persistence towards the VBNC state during stationary phase is driven by protein aggregation"

### Sheet: SignDiff
ID	mean total spectrum count ObgE	mean total spectrum count Vector	mean ObgE - mean Vector	Corrected p value
accA	4	1.4	2.6	0.00457467
aceB	11.8	27.2	-15.4	0.0177197
aceE	25.8	49.2	-23.4	0.0290195
aceF	18.6	12.2	6.4	0.0239066
acnA	16	27	-11	0.00657181
acnB	45.6	13.4	32.2	0.000342142
acsA	3.2	12.6	-9.4	0.0245499
adk	0	1	-1	0
agp	0	3.8	-3.8	0.0336843
ahpC	9.6	21.6	-12	0.00131661
aldA	9.6	15.4	-5.8	0.0175257
aldB	0	2.6	-2.6	0.0346152
araC	5.2	1	4.2	0.00442969
araE	5.8	0	5.8	0.00756781
araF	10.8	28.4	-17.6	0.0256996
araG	25	10.2	14.8	0.00904025
arcA	7.2	11.8	-4.6	0.0276548
argD	0.2	6.8	-6.6	0.0261085
artP	0.2	1.6	-1.4	0.0213434
asnB	1.8	0.6	1.2	0.030111
atpA	23.4	11.2	12.2	0.00676657
atpD	16.6	9.4	7.2	0.0118009
atpF	8	3.6	4.4	0.0261997
bolA	0.4	2.8	-2.4	0.0476954
cfa	3	0	3	0
clpA	2.8	0.4	2.4	0.011719
clpX	10	1.6	8.4	0.00219969
crl	3.4	1	2.4	0.0385703
cstA	1	0	1	0
cycA	1.8	0	1.8	0.00946147
cyoA	2.2	0.6	1.6	0.0414018
cysB	1.8	0	1.8	0.00946147
dadA	12	6.8	5.2	0.0401084
dcrB	0.2	1.4	-1.2	0.030111
deaD	12.2	0	12.2	0.00138308
degP	0.2	1.2	-1	0.0365654
deoB	12.2	32.2	-20	0.0245499
dkgA	0	4	-4	0.00957034
dnaJ	9.4	3	6.4	0.00946147
dnaK	41.4	27.2	14.2	0.0117561
dppF	3.2	0	3.2	0.0110902
evgA	1.4	0.2	1.2	0.030111
fabZ	9.8	2.6	7.2	0.00448201
fbaA	4.4	6.8	-2.4	0.0318971
fdoG	4.4	1.8	2.6	0.0369921
flu	19.4	0	19.4	0.0162784
fumA	13	3.8	9.2	0.00226656
gadA	7.2	29.6	-22.4	0.00769637
gadB	8.2	30.8	-22.6	0.00442969
gadC	0.8	6	-5.2	0.00504211
galM	1.8	8.6	-6.8	0.00338643
galT	0	1.4	-1.4	0.0271153
gatA	10.4	2.4	8	0.00789313
gatB	7.6	2.8	4.8	0.0273447
gatC	1	0	1	0
gatD	18.6	1.8	16.8	0.00219969
gatY	30.4	15	15.4	0.00457467
gatZ	42.6	6.8	35.8	2.44625e-05
gcvA	1.2	0.2	1	0.0365654
gdhA	1.2	0	1.2	0.0256996
glf	4.4	1.8	2.6	0.0369921
glnH	0.2	3.6	-3.4	0.00507471
glpD	6.8	0	6.8	0.00210243
glsA	0	2.2	-2.2	0.0261085
gltA	12.4	7.8	4.6	0.0304111
grcA	15.4	4.6	10.8	0.00219969
groL	36.2	30	6.2	0.0355491
hchA	3.2	7.8	-4.6	0.00880352
hdeB	0	5	-5	0.0283429
hpf	0	1	-1	0
hsdM	4.4	0.2	4.2	9.71073e-05
hslU	16	8	8	0.00442969
htpG	13	5.8	7.2	0.0239066
hupB	3.2	0.2	3	0.00032647
hyaA	0	1.2	-1.2	0.0256996
ibpA	3.4	0.2	3.2	0.00657181
ibpB	4.8	0	4.8	0.000890874
infB	18	7.2	10.8	0.0110902
lhgO	0	2.4	-2.4	0.00779346
lipA	2.6	0	2.6	0.0235667
lon	8	2.6	5.4	0.00946147
lpdA	20.2	11.6	8.6	0.00507471
lsrA	1	0	1	0
malE	0	3.6	-3.6	0.0482796
mdh	19.6	11	8.6	0.00226656
metL	2.8	0	2.8	0.0391228
mglA	12.6	4.4	8.2	0.00169063
miaB	2.8	0	2.8	0.00338643
minD	12.2	4.6	7.6	0.0295796
minE	2.8	0.6	2.2	0.0233536
mtlA	4.4	2	2.4	0.0385703
mukB	5.4	0	5.4	0.0177197
narH	8.4	4	4.4	0.0117561
nfnB	5	1.2	3.8	0.00219969
nifJ	0.4	4.8	-4.4	0.0222168
nrdD	1.8	0	1.8	0.00946147
nudC	0	1.4	-1.4	0.0271153
nuoB	2.4	0.2	2.2	0.0233536
nuoC	7.2	1.6	5.6	0.0239066
nuoG	4.2	8.6	-4.4	0.0117561
obg	530.4	5.4	525	0.00312209
ompA	81.8	38.2	43.6	0.00442969
ompT	9	1.2	7.8	0.000171598
ompW	15.4	6	9.4	0.0271153
ompX	21	13.2	7.8	0.00676657
oppA	10.8	3.8	7	0.0256996
oppB	1	0	1	0
oppD	3	0.4	2.6	0.00457467
oppF	8.6	1.8	6.8	0.00329853
osmC	0.2	6.2	-6	0.0160192
osmY	0.4	5	-4.6	0.0346152
parE	3.2	0.4	2.8	0.00676657
pflB	26.2	41.2	-15	0.0157534
pheS	3.6	1	2.6	0.0476235
pmbA	7	4.2	2.8	0.0256996
ppiD	2.2	0	2.2	0.0261085
prkA	8.4	16.4	-8	0.0480881
proQ	4.6	0.8	3.8	0.00219969
pykF	4	10	-6	0.0427854
pyrG	14.2	8.4	5.8	0.0346152
rcsB	3.6	0.4	3.2	0.00676657
recA	19.2	5.2	14	0.00507471
rhlB	4.2	1.6	2.6	0.0452508
rho	14.8	2.8	12	0.0015331
rlmB	0	1.6	-1.6	0.0233536
rnc	2.6	0.6	2	0.0261085
rne	8	2.8	5.2	0.0256996
rplA	14.4	23	-8.6	0.0236055
rplB	20.6	12.6	8	0.0159701
rplE	22.6	14.2	8.4	0.0261085
rplJ	12	7.6	4.4	0.0476811
rplN	10.8	4.4	6.4	0.0239066
rplO	12	6.6	5.4	0.0346152
rplP	16.4	6.6	9.8	0.00693482
rplQ	8.4	3.6	4.8	0.0318971
rplR	7.4	3.6	3.8	0.0478602
rplT	8.2	3.2	5	0.0130538
rplW	0	12.4	-12.4	0.0292618
rpoS	4.4	1.6	2.8	0.0366011
rpsB	15.2	24.4	-9.2	0.0256996
rpsC	27.6	11.6	16	0.00255086
rpsE	13	7.4	5.6	0.024063
rpsF	7	3	4	0.0228513
rpsI	13	6	7	0.00329502
rpsT	2.6	0.2	2.4	0.0332001
rsuA	1.2	0.2	1	0.0365654
sbmC	0	2	-2	0.0239066
sdaA	0.6	3.2	-2.6	0.00848819
sdaB	3	0	3	0
sdhA	24.4	9.4	15	0.000475299
sdhB	11	5.6	5.4	0.0256996
sdhD	1.2	0	1.2	0.0256996
secD	5	0	5	0.0318971
skp	2.6	1	1.6	0.0271153
slp	5.4	20.8	-15.4	0.0177197
slyB	6.6	3.2	3.4	0.00479712
sodA	0	4.8	-4.8	0.0283541
sseA	0	4.2	-4.2	0.00595899
sspA	0.2	1.8	-1.6	0.00676657
sthA	0.2	1.4	-1.2	0.030111
sucC	18.8	11.2	7.6	0.0193823
sufB	0.6	3.4	-2.8	0.00848819
talA	2.6	13.2	-10.6	0.0318971
tktA	12.4	6.2	6.2	0.0273447
tktB	1.4	3.4	-2	0.00657181
tnaA	43.2	23.8	19.4	0.00725703
topA	4.8	1.6	3.2	0.0355491
treB	3.2	0	3.2	0.00255086
treC	2.2	0	2.2	0.0476235
treF	0	1.2	-1.2	0.0256996
trmB	0	1.4	-1.4	0.0271153
truD	4.4	0.4	4	0.00276892
tsf	11.2	7	4.2	0.00756781
tsx	4.6	2.6	2	0.0261085
ubiF	0	1.4	-1.4	0.0271153
upp	3	0.8	2.2	0.0471241
uspE	1.8	5.6	-3.8	0.030111
wbbI	1.4	0	1.4	0.0271153
wzzB	2.8	0.8	2	0.0239066
yaeP	0	1.2	-1.2	0.0256996
yahK	0.2	5	-4.8	0.0160192
yajC	2.2	1.2	1	0.0365654
ybaA	0	2	-2	0
ybeL	1	3	-2	0.0239066
ybgS	0	1.2	-1.2	0.0256996
ybiC	1.8	0	1.8	0.0390715
yceH	0	2.8	-2.8	0.0271153
ydbC	0.2	2.2	-2	0.00276892
ydcF	5.2	2.2	3	0.0427854
yeaO	1.8	0.4	1.4	0.0213434
yeaY	0.4	2.4	-2	0.0261085
yebC	4.8	1.4	3.4	0.0136817
yebE	0	1.6	-1.6	0.0233536
yedD	0.2	1.8	-1.6	0.00676657
yegP	0	2	-2	0.0476811
yfeX	4.8	0.6	4.2	9.71073e-05
ygaM	0	2	-2	0.0239066
ygaU	15.6	42.2	-26.6	0.00294325
ygfZ	1.2	5.6	-4.4	0.0239066
yghU	0	1.2	-1.2	0.0256996
yhdH	0	2.6	-2.6	0.0346152
yhgF	3	0.2	2.8	0.0273447
yibT	0	2.2	-2.2	0.0261085
yieF	0	1	-1	0
yjbJ	0	4.6	-4.6	0.0365654
yjjK	20	15	5	0.0366011
ymdB	0	1.6	-1.6	0.0233536
yncB	0	1.2	-1.2	0.0256996
yniA	0	3	-3	0.0295817
yqgE	1.8	0.2	1.6	0.00676657
ytfQ	0	6.6	-6.6	0.0318971
